# Sex-determination cascade orchestrates male-male pheromone synthesis in the bean bug

**DOI:** 10.64898/2026.03.09.710008

**Authors:** Ji-Chong Zhuo, Hai-Qiang Wang, Qing-Ling Hu, Ze-Ping Mao, Lin Wang, Fan Wu, Jia-Bao Lu, Hai-Jian Huang, Zong-Tao Sun, Fei Yan, Jian-Ping Chen, Jun-Min Li, Chuan-Xi Zhang

## Abstract

Volatile pheromones are vital for insect intraspecific communication, yet the genetic basis of homosexual recognition remains elusive. In the bean bug *Riptortus pedestris*, we show that two previously identified aggregation pheromone components, (E)-2-hexenyl-(Z)-3-hexenoate (E2HZ3H) and (E)-2-hexenyl-(E)-2-hexenoate (E2HE2H), serve as key chemosensory cues for male-male recognition during mate selection. Their biosynthesis is governed by the sex-determination cascade *Rpfmd-Rpdsx*. The male-specific isoform *Rpdsx_M* promotes pheromone production in males and induces ectopic synthesis in females upon knockdown of the feminizing switch gene *Rpfmd*. Knockdown of *Rpdsx_M* in males abolishes both compounds, prompting wild-type males to court them as if they were females. Metathoracic gland cells act as the production hub. Behaviourally, E2HZ3H or E2HE2H disrupt mating when applied to females: males avoid such females. E2HZ3H reduces female mobility in the presence of the male-derived primary aggregation pheromone tetradecyl isobutyrate (14:iBu), whereas E2HE2H shows no obvious such effect. These differential effects ensure mating accuracy. The discovery of volatile pheromones functioning in male-male recognition and of their synthesis being governed by the sex-determination cascade updates our understanding of mating accuracy in insect chemical communication.
