## Supplementary Data and videos for "Sex-determination cascade orchestrates male-male pheromone synthesis in the bean bug": tableS-1_GC-MS.xlsx

### Sheet: Figure1-b
The amount of pheromones(ng/per female adult)
	Response	Concentration(ng/ml)	Amount(ng)			Response	Concentration(ng/ml)	Amount(ng)			Response	Concentration(ng/ml)	Amount(ng)
(E)-2-hexenyl hexanoate	9033486	209372	69.7905		(E)-2-hexenyl (Z)-3-hexenoate	0	0	0		(E)-2-hexenyl (E)-2-hexenoate	0	0	0
	1953811	47902.5	15.9675			0	0	0			0	0	0
	3862581	91436.6	30.4789			0	0	0			0	0	0
	7884317	183162	61.054			0	0	0			0	0	0
	2377244	57559.9	19.1866			0	0	0			0	0	0
	3311212	78861.3	26.2871			0	0	0			0	0	0
	4344946	102438	34.146			0	0	0			0	0	0
	1929747	47353.6	15.7845			0	0	0			0	0	0
	3366983	80133.3	26.7111			0	0	0			0	0	0
	3320138	79064.9	26.355			0	0	0			0	0	0
The amount of pheromones(ng/per male adult)
	Response	Concentration(ng/ml)	Amount(ng)			Response	Concentration(ng/ml)	Amount(ng)			Response	Concentration(ng/ml)	Amount(ng)
(E)-2-hexenyl hexanoate	1812290	44674.8	14.8916		(E)-2-hexenyl (Z)-3-hexenoate	2755534	52863.2	17.6211		(E)-2-hexenyl (E)-2-hexenoate	19773810	24990.9	8.33031
	3096066	73954.4	24.6515			2647169	50701.3	16.9004			16822164	20526.9	6.8423
	6280711	146588	48.8626			4063029	78948.4	26.3161			10349705	10738.1	3.57936
	6662065	155286	51.7618			2174815	41277.6	13.7592			19307077	24285	8.09502
	6701017	156174	52.058			4108276	79851.1	26.617			7936823	7088.89	2.36296
	3204047	76417.1	25.4724			2008375	37957.1	12.6524			11218756	12052.4	4.01747
	2805834	67334.9	22.445			9081123	179062	59.6872			12248093	13609.2	4.53639
	5256602	123231	41.0769			5177794	101188	33.7295			8929178	8589.71	2.86324
	3303376	78682.6	26.2275			4184504	81371.9	27.124			16494287	20031	6.67701
	1411256	35528.2	11.8427			2119313	40170.4	13.3901			13781378	15928.1	5.30936

### Sheet: Figure1-d
The amount of pheromones(ng/per female adult)
The first day		Response	Concentration(ng/ml)	Amount(ng)			Response	Concentration(ng/ml)	Amount(ng)			Response	Concentration(ng/ml)	Amount(ng)
	(E)-2-hexenyl hexanoate	633440	17788.3	5.92942		(E)-2-hexenyl (Z)-3-hexenoate	0	0	0		(E)-2-hexenyl (E)-2-hexenoate	0	0	0
		1405071	35387.1	11.7957			0	0	0			0	0	0
		2565676	61857.5	20.6192			0	0	0			0	0	0
	The amount of pheromones(ng/per male adult)
		Response	Concentration(ng/ml)	Amount(ng)			Response	Concentration(ng/ml)	Amount(ng)			Response	Concentration(ng/ml)	Amount(ng)
	(E)-2-hexenyl hexanoate	2.28744e+06	55511.7	18.5039		(E)-2-hexenyl (Z)-3-hexenoate	260050	3077.21	1.02574		(E)-2-hexenyl (E)-2-hexenoate	821735	0	0
		834487	22373.6	7.45787			358151	5034.36	1.67812			107344	0	0
		1.1508e+06	29588	9.86267			194458	1768.62	0.58954			262162	0	0
The amount of pheromones(ng/per female adult)
The third day		Response	Concentration(ng/ml)	Amount(ng)			Response	Concentration(ng/ml)	Amount(ng)			Response	Concentration(ng/ml)	Amount(ng)
	(E)-2-hexenyl hexanoate	1604256	39930	13.31		(E)-2-hexenyl (Z)-3-hexenoate	0	0	0		(E)-2-hexenyl (E)-2-hexenoate	0	0	0
		1830583	45092	15.0307			0	0	0			0	0	0
		1530587	38249.9	12.75			0	0	0			0	0	0
	The amount of pheromones(ng/per male adult)
		Response	Concentration(ng/ml)	Amount(ng)			Response	Concentration(ng/ml)	Amount(ng)			Response	Concentration(ng/ml)	Amount(ng)
	(E)-2-hexenyl hexanoate	1540374	38473.1	12.8244		(E)-2-hexenyl (Z)-3-hexenoate	408548	6039.81	2.01327		(E)-2-hexenyl (E)-2-hexenoate	2579086	0	0
		1850627	45549.1	15.183			561469	9090.64	3.03021			1949168	0	0
		1674792	41538.8	13.8463			306634	4006.57	1.33552			1086705	0	0
The amount of pheromones(ng/per female adult)
The sixth day		Response	Concentration(ng/ml)	Amount(ng)			Response	Concentration(ng/ml)	Amount(ng)			Response	Concentration(ng/ml)	Amount(ng)
	(E)-2-hexenyl hexanoate	5915986	138269	46.0898		(E)-2-hexenyl (Z)-3-hexenoate	0	0	0		(E)-2-hexenyl (E)-2-hexenoate	0	0	0
		5.05148e+06	118552	39.5174			0	0	0			0	0	0
		5.24838e+06	123043	41.0144			0	0	0			0	0	0
	The amount of pheromones(ng/per male adult)
		Response	Concentration(ng/ml)	Amount(ng)			Response	Concentration(ng/ml)	Amount(ng)			Response	Concentration(ng/ml)	Amount(ng)
	(E)-2-hexenyl hexanoate	4204753	99240.6	33.0802		(E)-2-hexenyl (Z)-3-hexenoate	10705021	211459	70.4864		(E)-2-hexenyl (E)-2-hexenoate	19669673	24833.4	8.27781
		5729908	134025	44.6752			1784721	33495.1	11.165			10725787	11306.9	3.76896
		6.16835e+06	144025	48.0084			1053936	18915.6	6.3052			1.49586e+07	17708.5	5.90284
The amount of pheromones(ng/per female adult)
The ninth day		Response	Concentration(ng/ml)	Amount(ng)			Response	Concentration(ng/ml)	Amount(ng)			Response	Concentration(ng/ml)	Amount(ng)
	(E)-2-hexenyl hexanoate	4227664	99763.2	33.2544		(E)-2-hexenyl (Z)-3-hexenoate	0	0	0		(E)-2-hexenyl (E)-2-hexenoate	0	0	0
		5864908	137104	45.7015			0	0	0			0	0	0
		7090454	165056	55.0187			0	0	0			0	0	0
	The amount of pheromones(ng/per male adult)
		Response	Concentration(ng/ml)	Amount(ng)			Response	Concentration(ng/ml)	Amount(ng)			Response	Concentration(ng/ml)	Amount(ng)
	(E)-2-hexenyl hexanoate	6604203	153966	51.322		(E)-2-hexenyl (Z)-3-hexenoate	8662689	170714	56.9046		(E)-2-hexenyl (E)-2-hexenoate	18649493	23290.5	7.76351
		8272541	192016	64.0054			8226064	162003	54.001			16651909	20269.4	6.75647
		4553960	107205	35.735			4228465	82248.9	27.4163			13334648	15252.5	5.08415

### Sheet: Figure2-c
	The amount of pheromones(ng/per male adult)
wildtype		Response	Concentration(ng/ml)	Amount(ng)			Response	Concentration(ng/ml)	Amount(ng)			Response	Concentration(ng/ml)	Amount(ng)
	(E)-2-hexenyl hexanoate	5.43288e+06	127251	42.417		(E)-2-hexenyl (Z)-3-hexenoate	5413681	105895	35.2982		(E)-2-hexenyl (E)-2-hexenoate	1.50873e+07	17903.2	5.96773
		4737020	111380	37.1268			6343175	124438	41.4794			2.10717e+07	26953.9	8.98462
		3938557	93169.4	31.0565			5144254	100519	33.5064			13988834	16241.8	5.41395
	The amount of pheromones(ng/per male adult)
dsRpdsx_DM		Response	Concentration(ng/ml)	Amount(ng)			Response	Concentration(ng/ml)	Amount(ng)			Response	Concentration(ng/ml)	Amount(ng)
	(E)-2-hexenyl hexanoate	8.41948e+06	195368	65.1226		(E)-2-hexenyl (Z)-3-hexenoate	0	0	0		(E)-2-hexenyl (E)-2-hexenoate	0	0	0
		3.22549e+06	76906.1	25.6354			0	0	0			0	0	0
		4.8516e+06	113994	37.9979			0	0	0			0	0	0
	The amount of pheromones(ng/per male adult)
dsRpdsx_M		Response	Concentration(ng/ml)	Amount(ng)			Response	Concentration(ng/ml)	Amount(ng)			Response	Concentration(ng/ml)	Amount(ng)
	(E)-2-hexenyl hexanoate	9881021	228702	76.2339		(E)-2-hexenyl (Z)-3-hexenoate	0	0	0		(E)-2-hexenyl (E)-2-hexenoate	0	0	0
		3248040	77420.5	25.8068			0	0	0			0	0	0
		5092330	119484	39.828			0	0	0			0	0	0

### Sheet: Figure2-d
	The amount of pheromones(ng/per female adult)
wildtype		Response	Concentration(ng/ml)	Amount(ng)			Response	Concentration(ng/ml)	Amount(ng)			Response	Concentration(ng/ml)	Amount(ng)
	(E)-2-hexenyl hexanoate	3272383	77975.7	25.9919		(E)-2-hexenyl (Z)-3-hexenoate	0	0	0		(E)-2-hexenyl (E)-2-hexenoate	0	0	0
		4024656	95133.1	31.711			0	0	0			0	0	0
		4000175	94574.7	31.5249			0	0	0			0	0	0
	The amount of pheromones(ng/per female adult)
dsRpfmd		Response	Concentration(ng/ml)	Amount(ng)			Response	Concentration(ng/ml)	Amount(ng)			Response	Concentration(ng/ml)	Amount(ng)
	(E)-2-hexenyl hexanoate	2785140	66862.9	22.2876		(E)-2-hexenyl (Z)-3-hexenoate	4941938	96483	32.161		(E)-2-hexenyl (E)-2-hexenoate	11932980	13132.6	4.37753
		4458534	105029	35.0096			1923893	36271.6	12.0905			7655771	6663.83	2.22128
		3548416	84271.3	28.0904			2764784	53047.8	17.6826			7596145	6573.66	2.19122
	The amount of pheromones(ng/per female adult)
dsRpfmd+dsRpdsx		Response	Concentration(ng/ml)	Amount(ng)			Response	Concentration(ng/ml)	Amount(ng)			Response	Concentration(ng/ml)	Amount(ng)
	(E)-2-hexenyl hexanoate	3235179	77127.2	25.7091		(E)-2-hexenyl (Z)-3-hexenoate	0	0	0		(E)-2-hexenyl (E)-2-hexenoate	0	0	0
		4690845	110327	36.7757			0	0	0			0	0	0
		1536932	38394.6	12.7982			0	0	0			0	0	0

### Sheet: Figure3-b
	The amount of pheromones(ng/per male adult)
Head		Response	Concentration(ng/ml)	Amount(ng)			Response	Concentration(ng/ml)	Amount(ng)			Response	Concentration(ng/ml)	Amount(ng)
	(E)-2-hexenyl hexanoate	0	0	0		(E)-2-hexenyl (Z)-3-hexenoate	0	0	0		(E)-2-hexenyl (E)-2-hexenoate	0	0	0
		0	0	0			0	0	0			0	0	0
		0	0	0			0	0	0			0	0	0
	The amount of pheromones(ng/per male adult)
Thorax		Response	Concentration(ng/ml)	Amount(ng)			Response	Concentration(ng/ml)	Amount(ng)			Response	Concentration(ng/ml)	Amount(ng)
	(E)-2-hexenyl hexanoate	2999410	71749.9	23.9166		(E)-2-hexenyl (Z)-3-hexenoate	3944133	76576.4	25.5255		(E)-2-hexenyl (E)-2-hexenoate	7638923	6638.35	2.21278
		2732579	65664.2	21.8881			5133392	100303	33.4342			8403418	7794.56	2.59819
		1827891	45030.6	15.0102			2685862	51473.3	17.1578			8126615	7375.93	2.45864
	The amount of pheromones(ng/per male adult)
Abdomen		Response	Concentration(ng/ml)	Amount(ng)			Response	Concentration(ng/ml)	Amount(ng)			Response	Concentration(ng/ml)	Amount(ng)
	(E)-2-hexenyl hexanoate	0	0	0		(E)-2-hexenyl (Z)-3-hexenoate	0	0	0		(E)-2-hexenyl (E)-2-hexenoate	0	0	0
		0	0	0			0	0	0			0	0	0
		0	0	0			0	0	0			0	0	0
	The amount of pheromones(ng/per male adult)
metathoracic gland		Response	Concentration(ng/ml)	Amount(ng)			Response	Concentration(ng/ml)	Amount(ng)			Response	Concentration(ng/ml)	Amount(ng)
	(E)-2-hexenyl hexanoate	1966657	48195.5	16.0652		(E)-2-hexenyl (Z)-3-hexenoate	2711550	51985.8	17.3286		(E)-2-hexenyl (E)-2-hexenoate	13115037	14920.3	4.97344
		1950737	47832.4	15.9441			305399	3981.93	1.32731			1330155	0	0
		3210999	76575.7	25.5252			1560772	29027.2	9.67574			9860696	9998.52	3.33284
	The amount of pheromones(ng/per male adult)
Thorax without metathoracic gland		Response	Concentration(ng/ml)	Amount(ng)			Response	Concentration(ng/ml)	Amount(ng)			Response	Concentration(ng/ml)	Amount(ng)
	(E)-2-hexenyl hexanoate	96272	5536.85	1.84562		(E)-2-hexenyl (Z)-3-hexenoate	345317	4778.31	1.59277		(E)-2-hexenyl (E)-2-hexenoate	4610932	2058.88	0.686292
		495268	14636.9	4.87897			144078	763.502	0.254501			1248257	0	0
		270700	9515.1	3.1717			269805	3271.82	1.09061			3666622	630.72	0.21024

### Sheet: FigureS2
Standard curve of (E)-2-hexenyl hexanoate
	Response	Concentration(ng/ml)
(E)-2-hexenyl hexanoate	174606	7323.44
	174428	7319.38
	176133	7358.26
	407354	12631.8
	417770	12869.4
	437499	13319.3
	945882	24914.2
	1050094	27291
	1146068	29480
	2190698	53305.3
	2229524	54190.8
	2302556	55856.4
Standard curve of (E)-2-hexenyl (Z)-3-hexenoate
	Response	Concentration(ng/ml)
(E)-2-hexenyl (Z)-3-hexenoate	1288834	23601.9
	1310266	24029.5
	1280005	23425.8
	2868481	55116.6
	2879150	55329.5
	2765216	53056.4
	5508837	107793
	5958959	116773
	5684576	111299
	10722749	211813
	10734489	212047
	10887033	215090
Standard curve of (E)-2-hexenyl (E)-2-hexenoate
	Response	Concentration(ng/ml)
(E)-2-hexenyl (E)-2-hexenoate	5334616	3153.36
	5433278	3302.58
	5367529	3203.14
	6691143	5204.95
	7617751	6606.33
	8070351	7290.84
	12262021	13630.2
	12524472	14027.2
	12469639	13944.2
	20895950	26688
	20796045	26536.9
	20326142	25826.3
