## Supplementary Data and videos for "Sex-determination cascade orchestrates male-male pheromone synthesis in the bean bug": tableS-2_Quantitative data.xlsx

### Sheet: Figure_2c
Relative expression of Rpdsx_M
dsgfp	dsRpdsx_M
1.06982	0.311769
1.49652	0.373591
1.83698	0.408237
Relative expression of Rpdsx_M
dsgfp	dsRpdsx_DM
1.27235	0.246451
1.12837	0.17238
1.09622	0.282397

### Sheet: Figure_2d
Relative expression of Rpfmd
dsgfp	dsRpfmd
1.03157	0.0250035
0.946372	0.0487587
0.924524	0.0342731
Relative expression of Rpdsx_F
dsgfp	dsRpfmd
1.03496	0.493761
1.09247	0.557014
1.38304	0.488105
Relative expression of Rpdsx_M
dsgfp	dsRpfmd
1.04617	3.55837
1.67281	4.56702
1.8044	7.9154

### Sheet: Figure_S4a-b
Relative expression of Rpdsx_F
	Female			Male
head	1.00355	0.66095	1.12844	0.00241454	0.0016863	0.00212311
metathoracic gland	1.77512	1.89736	2.88824	0.00634789	0.00341346	0.00205141
gut	0.102642	0.08136	0.137644	0.000519468	0.000560615	0.000402522
leg	3.40044	2.48529	2.21235	0.00485299	0.00256504	0.00269987
wing	1.96043	2.21798	3.31497	0.00388887	0.00167036	0.00087359
ovary/testis	0.135185	0.114304	0.0830004	0.00321348	0.00115814	0.00307523
cuticle	0.174367	0.261798	0.218401	0.00301223	0.00204141	0.000808233
Relative expression of Rpdsx_M
	Female			Male
head	0.98862	1.33542	1.72375	13.2063	13.3305	10.9938
metathoracic gland	2.54606	3.14324	3.33918	21.6328	15.6526	13.738
gut	0.362331	0.347997	0.323566	5.52821	2.21275	2.52549
leg	2.12069	2.81493	1.88291	22.0788	18.8703	24.3544
wing	1.13918	1.18213	1.06591	10.086	13.2292	17.9825
testis	0.914966	0.72167	1.14737	2.40096	3.41472	3.67349
cuticle	7.98459	6.77663	13.0553	11.0345	24.0698	19.7128
