## Supplementary Data and videos for "Sex-determination cascade orchestrates male-male pheromone synthesis in the bean bug": tableS-3_Copulation latencies.xlsx

### Sheet: Figure_1f-g
Copulation latencies
wild type(min)	n-Hexane(min)	10% E2HZ3H(min)	10% E2HE2H(min)	5% E2HZ3H + 5% E2HE2H(min)
36	42	155	160	180
36	29	153	158	175
35	27	150	151	171
30	25	127	141	167
29	24	125	126	154
29	21	116	125	154
26	20	110	117	153
22	11	106	108	153
20	11	89	98	138
15	9	87	97	127
% males unmated
	wild type	1% E2HZ3H	10% E2HZ3H	E2HZ3H
0min	1	1	1	1
60min	0	0.1	1	1
120min	0	0	0.5	1
180min	0	0	0	1
240min	0	0	0	0.7
300min	0	0	0	0.7
% males unmated
	wild type	1% E2HE2H	10% E2HE2H	E2HE2H
0min	1	1	1	1
60min	0	0.4	1	1
120min	0	0	0.6	1
180min	0	0	0	1
240min	0	0	0	1
300min	0	0	0	0.9
