## Supplementary Data and videos for "Sex-determination cascade orchestrates male-male pheromone synthesis in the bean bug": tableS-4_EAG results.xlsx

### Sheet: Figure_S10
Relative EAG response
Female	(E)-2-hexenyl hexanoate	0.01μg/μL	0.0875902	0.209596	0.0414532	0.0458763	0.196645	0.0555404	0.0968151	0.0237443	0.129385	0.0485393	0.0683278	0.125815	0.0245708	0.152182	0.0754625
		0.1μg/μL	0.399409	0.384322	0.388936	0.149945	0.399946	0.398497	0.227404	0.34179	0.221011	0.176698	0.262528	0.378911	0.425727	0.359691	0.250165
		1μg/μL	1.08913	1.23297	0.905894	0.854908	0.985405	1.05537	1.10773	0.739321	0.64943	1.24775	0.476161	0.755302	1.06342	0.879468	1.18843
		10μg/μL	1.33056	1.22704	1.36451	1.17843	1.22015	1.47197	0.888638	0.749779	0.764389	1.45633	1.04613	1.42588	1.22463	1.46218	1.39518
		100μg/μL	1.83521	1.68653	1.41282	1.41525	1.53127	1.72814	0.998716	0.851263	0.834624	1.72471	1.03927	1.48445	1.3807	1.63425	1.75714
	(E)-2-hexenyl (Z)-3-hexenoate	0.01μg/μL	0.434329	0.325566	0.283835	0.196887	0.363068	0.332852	0.167738	0.120547	0.20694	0.107992	0.115704	0.179496	0.131645	0.46756	0.148838
		0.1μg/μL	0.733444	0.475233	0.488743	0.675611	0.503291	0.305543	0.391746	0.280669	0.459681	0.357944	0.571315	0.699455	0.430156	0.282834	0.484731
		1μg/μL	1.39182	1.1525	1.01571	1.28719	1.20005	0.943553	1.08947	0.652839	0.761757	0.693275	1.33878	1.02823	0.667032	0.841645	1.23797
		10μg/μL	1.32761	1.84812	1.32201	1.18383	1.48334	1.63378	1.58344	1.16094	1.45541	0.68039	1.48051	0.97022	0.688059	1.03013	1.23585
		100μg/μL	1.46092	1.60221	1.20643	1.00255	1.4386	1.39587	1.02281	1.44091	1.7675	0.652589	0.718048	1.39129	0.858014	1.02283	1.93844
	(E)-2-hexenyl (E)-2-hexenoate	0.01μg/μL	0.108535	0.246496	0.0467925	0.221217	0.188436	0.159524	0.0165764	0.304986	0.108174	0.225366	0.0830989	0.122223	0.112239	0.0484146	0.0203207
		0.1μg/μL	0.65287	0.580257	0.511408	0.350857	0.488875	0.301697	0.482017	0.558014	0.385986	0.359347	0.401717	0.650405	0.306104	0.361163	0.733287
		1μg/μL	1.10935	1.41853	1.21983	1.06267	1.00581	1.19147	0.672857	0.882381	0.883767	0.537756	0.782441	1.24754	1.05602	0.937956	0.952297
		10μg/μL	1.04105	1.60301	1.33851	1.03573	1.19194	1.44274	0.998247	1.49145	1.04358	0.875206	0.997784	1.63483	1.05416	0.694275	0.693485
		100μg/μL	1.18005	1.08919	0.893134	1.09429	1.43532	0.806398	1.40913	1.09536	0.759416	0.859274	1.66453	0.933014	0.622394	1.00489	1.72794
	(E)-2-hexenyl hexanoate	0.01μg/μL	0.303706	0.284404	0.262053	0.288953	0.283481	0.45283	0.0719527	0.0522602	0.273629	0.208351	0.093587	0.0925018	0.118067	0.122794	0.0508089
		0.1μg/μL	0.365811	0.326267	0.568388	0.298636	0.622221	0.358839	0.391692	0.494242	0.428628	0.476769	0.268531	0.200303	0.216909	0.368645	0.195304
		1μg/μL	0.955045	1.31326	1.36103	0.791804	1.47943	1.13113	0.820222	1.27439	1.26794	1.12197	0.85608	1.1532	0.687138	0.6983	1.33781
		10μg/μL	0.942614	1.41109	1.37736	1.19635	1.46227	0.890595	1.16152	1.69196	1.58113	1.36448	1.24551	1.29356	0.954849	1.18864	1.55532
		100μg/μL	1.16083	1.69754	1.8654	1.67345	1.20977	0.902466	1.57597	1.69436	1.40449	1.49365	1.41457	1.08323	0.970803	1.88659	1.49391
	(E)-2-hexenyl (Z)-3-hexenoate	0.01μg/μL	0.469635	0.383046	0.101299	0.110238	0.367073	0.139805	0.103208	0.174375	0.527076	0.214827	0.457079	0.542153	0.146856	0.106819	0.163182
		0.1μg/μL	0.541488	0.42748	0.768008	0.43779	0.473715	1.0849	0.465199	0.363229	0.772827	1.1942	0.596393	0.726581	0.429006	0.850824	0.582462
		1μg/μL	0.869355	1.09623	0.873839	1.28466	1.91231	1.26875	0.889145	1.8918	1.60701	1.04266	1.78698	0.887519	1.04766	1.56042	1.23278
		10μg/μL	1.0249	1.12033	1.03745	1.33754	0.812252	1.04637	0.902523	1.92026	2.04451	1.25048	1.43615	1.19826	1.34025	2.25494	1.44905
		100μg/μL	1.98847	0.893659	1.04327	1.97731	1.21347	0.845437	0.999291	0.871553	1.85437	1.71802	1.08507	1.67756	1.22619	1.35987	1.49191
	(E)-2-hexenyl (E)-2-hexenoate	0.01μg/μL	0.116666	0.284024	0.0575661	0.200688	0.169459	0.137978	0.0702943	0.158686	0.22112	0.347824	0.255092	0.29744	0.217057	0.191405	0.123256
		0.1μg/μL	0.517542	0.365811	0.683225	0.642099	0.609478	0.341162	0.580263	0.485457	0.520716	0.809698	0.314174	0.582554	0.734928	0.329045	0.221709
		1μg/μL	1.398	0.959123	0.982046	1.31221	1.21967	0.840936	1.13336	0.919079	0.96293	1.52241	0.887805	1.11883	0.815914	0.758477	0.830648
		10μg/μL	1.14706	0.936067	1.03286	1.24198	0.849327	0.854687	1.08519	1.0069	1.08438	0.971109	1.16238	0.829763	1.00792	0.835735	1.20468
		100μg/μL	1.13734	1.15464	1.18199	1.41456	0.870214	1.63569	1.01225	1.04631	1.02922	1.13407	0.896138	1.23261	1.01433	1.05799	1.18193
