## Supplementary Data and videos for "Sex-determination cascade orchestrates male-male pheromone synthesis in the bean bug": tableS-5_primers.xlsx

### Sheet: primers
	qRT-RpActin_F	CTCCTGAGTCAAGCACAATA
	qRT-RpActin_R	GCATCACACCTTCTACAATG
	pX3FLAG_F	CGCAAATGGGCGGTAGGCGTG
	pX3FLAG_R	CAGGAGAGGCACTGGGGA
	pYES2_F	TAATACGACTCACTATAGGG
	pYES2_R	TCGGTTAGAGCGGATGTG
	28a_F	TAATACGACTCACTATAGG
	28a_R	TGCTAGTTATTGCTCAGCGG
	M13_F	CGCCAGGGTTTTCCCAGTCACGAC
	M13_R	AGCGGATAACAATTTCACACAGGA
Rpfmd	cDNA_Rpfmd_F	AGAAAAGGAGAGGCACAGAAGAG
	cDNA_Rpfmd_R	TAGGATAAGGCATCATTGGAGGC
	RNAi_ Rpfmd_F	GATCACTAATACGACTCACTATAGGGAGAAGAAAAGGAGAGGCACAGAAGAG
	RNAi_ Rpfmd_R	GATCACTAATACGACTCACTATAGGGAGATAGGATAAGGCATCATTGGAGGC
	qPCR_RNAi_ Rpfmd_F	TCAAACTCTTCAGAAAGGAGTCGT
	qPCR_RNAi_ Rpfmd_R	ACGAGAACGAGACCTATAATGGC
	qPCR_Rpfmd_F	GTATTCAAAGGTCCTGACGGAGA
	qPCR_Rpfmd_R	GCTTTCCTTCATCTGAACGC
Rpdsx	seq_Rpdsx_F_F	CAAGTTGTATGCTAATCGTGCTC
	seq_Rpdsx_F_R	CTTCGATTCTTCTTTTCTGCACC
	seq_Rpdsx_M_F	ATGAATGCGCTTTTTCCATACC
	seq_Rpdsx_M_R	CGTTCATTTTAGCCGGGAAAG
	qPCR_Rpdsx_F_F	AAGACCCAGCCCAAAGT
	qPCR_Rpdsx_F_R	CCATTGCCACTGGTAC
	qPCR_Rpdsx_M_F	GAACAAGCCCATTCAGTCTTCA
	qPCR_Rpdsx_M_R	CTGAAGATTCCCCTGAACTATCG
	cDNA_Rpdsx_DM_F	GAACTCCTTGAGAGGGAAAGGG
	cDNA_Rpdsx_DM_R	AGAATTAGGTGGAGGAGGTGATG
	RNAi_Rpdsx_DM_F	GATCACTAATACGACTCACTATAGGGAGA GAACTCCTTGAGAGGGAAAGGG
	RNAi_Rpdsx_DM_R	GATCACTAATACGACTCACTATAGGGAGA AGAATTAGGTGGAGGAGGTGATG
	qPCR_RNAi_Rpdsx_DM_F	GCACGGACGAGAAGAGAAAAATA
	qPCR_RNAi_Rpdsx_DM_R	TTTCCTCAGCTCTTGACTTGACC
	cDNA_Rpdsx_F_F	GAGTGAATTTATTGTACCAGTGGC
	cDNA_Rpdsx_F_R	GCGTGAGACAACGAGTGTATCTA
	RNAi_Rpdsx_F_F	GATCACTAATACGACTCACTATAGGGAGAGAGTGAATTTATTGTACCAGTGGC
	RNAi_Rpdsx_F_R	GATCACTAATACGACTCACTATAGGGAGAGCGTGAGACAACGAGTGTATCTA
	qPCR_RNAi_Rpdsx_F_F	AGGAAATTGCTCCCACCGTC
	qPCR_RNAi_Rpdsx_F_R	ATTCTATTCTCTACCATTGCCACT
	cDNA_Rpdsx_M_F	GTCATTCAGCCAAGTCGAAATCT
	cDNA_Rpdsx_M_R	GATGCAGCAGACAACTATCG
	RNAi_Rpdsx_M_F	GATCACTAATACGACTCACTATAGGGAGAGTCATTCAGCCAAGTCGAAATCT
	RNAi_Rpdsx_M_R	GATCACTAATACGACTCACTATAGGGAGAGATGCAGCAGACAACTATCG
	qPCR_RNAi_Rpdsx_M_F	GAACAAGCCCATTCAGTCTTCA
	qPCR_RNAi_Rpdsx_M_R	CTGAAGATTCCCCTGAACTATCG
	sq_actin_F	ACCAACTGGGACGATATGGAAAA
	sq_actin_R	GCTTCTCCTTGATGTCCCTTACA
	sq_Rpdsx_F_F	TGCTTGGAAGTCAATCATCACAC
	sq_Rpdsx_F_R	GGGCTTCGATTCTTCTTTTCTGC
	sq_Rpdsx_M_F	CAATGGACACCTACCTACTACCC
	sq_Rpdsx_M_R	ACCTCAGCTAGATTTCGACTTGG
