## Supplementary Data and videos for "Sex-determination cascade orchestrates male-male pheromone synthesis in the bean bug": tableS-6_GO_KEGG.xlsx

### Sheet: GEP_1
		Description	p.adjust
BP	GO:0002181	cytoplasmic translation	4.61e-66
	GO:0043043	peptide biosynthetic process	8.46e-45
	GO:0006412	translation	4.43e-44
	GO:0042254	ribosome biogenesis	2.38e-15
	GO:0042255	ribosome assembly	4.23e-15
	GO:0022613	ribonucleoprotein complex biogenesis	1.31e-14
	GO:0022618	protein-RNA complex assembly	4.43e-11
	GO:0042273	ribosomal large subunit biogenesis	1.26e-09
	GO:0042274	ribosomal small subunit biogenesis	1.41e-09
	GO:0000028	ribosomal small subunit assembly	2.87e-09
	GO:0000027	ribosomal large subunit assembly	2.76e-06
	GO:0065003	protein-containing complex assembly	3.84e-05
	GO:0070925	organelle assembly	0.000285708
	GO:0006364	rRNA processing	0.000289839
	GO:0030490	maturation of SSU-rRNA	0.0455603
		Description	p.adjust
CC	GO:0022626	cytosolic ribosome	7.4721e-69
	GO:1990904	ribonucleoprotein complex	1.46364e-40
	GO:0005829	cytosol	2.75359e-39
	GO:0022625	cytosolic large ribosomal subunit	8.0755e-38
	GO:0022627	cytosolic small ribosomal subunit	2.44978e-28
	GO:0005730	nucleolus	8.7187e-05
	GO:0005604	basement membrane	0.000143269
		Description	p.adjust
MF	GO:0003735	structural constituent of ribosome	2.49493e-57
	GO:0005198	structural molecule activity	4.11694e-37
	GO:0003723	RNA binding	1.83769e-12
	GO:0019843	rRNA binding	0.000210369
		Description	p.adjust
KEGG	ko05171	Coronavirus disease - COVID-19	1.51649e-65
	ko03010	Ribosome	4.28892e-61
	ko05222	Small cell lung cancer	0.0122925

### Sheet: GEP_2
		Description	p.adjust
BP	GO:0098754	detoxification	0.0024428
		Description	p.adjust
CC	GO:0045169	fusome	0.00860217

### Sheet: GEP_3
		Description	p.adjust
BP	GO:0043604	amide biosynthetic process	6.89163e-05
	GO:0002181	cytoplasmic translation	6.89163e-05
	GO:0006518	peptide metabolic process	6.89163e-05
	GO:0042335	cuticle development	6.89163e-05
	GO:0043043	peptide biosynthetic process	6.89163e-05
	GO:0040003	chitin-based cuticle development	6.89163e-05
	GO:0035151	regulation of tube size, open tracheal system	6.89163e-05
	GO:0006030	chitin metabolic process	6.89163e-05
	GO:0042255	ribosome assembly	0.000505511
	GO:0008362	chitin-based embryonic cuticle biosynthetic process	0.00175788
	GO:0022618	protein-RNA complex assembly	0.0080336
	GO:0006032	chitin catabolic process	0.0080336
	GO:0060541	respiratory system development	0.00894952
	GO:0006726	eye pigment biosynthetic process	0.00915496
	GO:0006727	ommochrome biosynthetic process	0.00941278
	GO:0035159	regulation of tube length, open tracheal system	0.0103649
	GO:0000027	ribosomal large subunit assembly	0.0103649
	GO:0090066	regulation of anatomical structure size	0.0155491
	GO:1901136	carbohydrate derivative catabolic process	0.0165099
	GO:0007424	open tracheal system development	0.0184762
	GO:0006414	translational elongation	0.0195689
	GO:0048066	developmental pigmentation	0.0195689
	GO:1901135	carbohydrate derivative metabolic process	0.0436764
	GO:0046349	amino sugar biosynthetic process	0.0443157
	GO:0060439	trachea morphogenesis	0.0443157
	GO:0042254	ribosome biogenesis	0.0483936
	GO:0098869	cellular oxidant detoxification	0.0483936
	GO:0006862	nucleotide transport	0.0483936
		Description	p.adjust
CC	GO:0022626	cytosolic ribosome	0.00023225
	GO:0022627	cytosolic small ribosomal subunit	0.0104325
	GO:0031012	extracellular matrix	0.0195661
	GO:0022625	cytosolic large ribosomal subunit	0.0230044
	GO:0005615	extracellular space	0.0338626
		Description	p.adjust
MF	GO:0008061	chitin binding	1.22816e-06
	GO:0097367	carbohydrate derivative binding	0.00130737
	GO:0005198	structural molecule activity	0.00130737
	GO:0003735	structural constituent of ribosome	0.00131667
	GO:0004568	chitinase activity	0.00463592
	GO:0008135	translation factor activity, RNA binding	0.00463592
	GO:0003746	translation elongation factor activity	0.00554319
	GO:0004553	hydrolase activity, hydrolyzing O-glycosyl compounds	0.00563932
	GO:0004601	peroxidase activity	0.0167463
	GO:0015215	nucleotide transmembrane transporter activity	0.030194
	GO:0008010	structural constituent of chitin-based larval cuticle	0.0320078
		Description	p.adjust
KEGG	ko05171	Coronavirus disease - COVID-19	8.4526e-05
	ko03010	Ribosome	9.42335e-05
	ko03011	Ribosome [BR:ko03011]	0.000339522
	ko03012	Translation factors [BR:ko03012]	0.00398248
	ko02000	Transporters [BR:ko02000]	0.0279378

### Sheet: GEP_4
		Description	p.adjust
BP	GO:1901605	alpha-amino acid metabolic process	0.000779521
	GO:0019752	carboxylic acid metabolic process	0.000779521
	GO:0170039	proteinogenic amino acid metabolic process	0.0012337
	GO:0009069	serine family amino acid metabolic process	0.00257841
	GO:0015918	sterol transport	0.00324592
	GO:0006869	lipid transport	0.00464952
	GO:0016053	organic acid biosynthetic process	0.0182359
	GO:0006817	phosphate ion transport	0.0182359
	GO:0030073	insulin secretion	0.0182359
	GO:0032368	regulation of lipid transport	0.0268645
	GO:0051050	positive regulation of transport	0.0279777
	GO:0033500	carbohydrate homeostasis	0.0279777
	GO:0010817	regulation of hormone levels	0.0358632
		Description	p.adjust
CC	GO:0005615	extracellular space	0.00199904
		Description	p.adjust
BP	GO:0005319	lipid transporter activity	0.0299206
	GO:0005313	L-glutamate transmembrane transporter activity	0.0299206
	GO:0008483	transaminase activity	0.0299206
	GO:0019842	vitamin binding	0.0299206
	GO:0005550	pheromone binding	0.0337134
		Description	p.adjust
	ko00260	Glycine, serine and threonine metabolism	0.000418781
	ko00630	Glyoxylate and dicarboxylate metabolism	0.000990503
	ko00680	Methane metabolism	0.0151922
	ko00930	Caprolactam degradation	0.0267143
	ko00270	Cysteine and methionine metabolism	0.0282346
	ko04977	Vitamin digestion and absorption	0.0408581

### Sheet: GEP_5
		Description	p.adjust
BP	GO:0042335	cuticle development	9.18e-14
	GO:0040003	chitin-based cuticle development	1.92e-12
	GO:0006030	chitin metabolic process	5.48e-12
	GO:0008362	chitin-based embryonic cuticle biosynthetic process	5.48e-08
	GO:0006032	chitin catabolic process	2.04e-07
	GO:0035151	regulation of tube size, open tracheal system	4.89e-07
	GO:0060541	respiratory system development	7.49e-06
	GO:0048066	developmental pigmentation	7.72e-06
	GO:0035159	regulation of tube length, open tracheal system	4.15e-05
	GO:0007424	open tracheal system development	4.34e-05
	GO:0046148	pigment biosynthetic process	6.14e-05
	GO:0046349	amino sugar biosynthetic process	0.000154152
	GO:0060439	trachea morphogenesis	0.000154152
	GO:0048067	cuticle pigmentation	0.000361727
	GO:0048069	eye pigmentation	0.00167094
	GO:1901617	organic hydroxy compound biosynthetic process	0.00178033
	GO:0046189	phenol-containing compound biosynthetic process	0.008533
	GO:0006726	eye pigment biosynthetic process	0.00934799
	GO:0007591	molting cycle, chitin-based cuticle	0.00986753
	GO:0035158	regulation of tube diameter, open tracheal system	0.0129457
	GO:0042446	hormone biosynthetic process	0.0150262
	GO:0009072	aromatic amino acid metabolic process	0.0183277
	GO:0022404	molting cycle process	0.0190205
	GO:2000274	regulation of epithelial cell migration, open tracheal system	0.0193285
	GO:0019098	reproductive behavior	0.0199096
	GO:0006718	juvenile hormone biosynthetic process	0.0199096
	GO:0016063	rhodopsin biosynthetic process	0.0199096
	GO:0044550	secondary metabolite biosynthetic process	0.0235441
		Description	p.adjust
CC	GO:0031012	extracellular matrix	1.00305e-06
	GO:0005615	extracellular space	0.000204428
	GO:0005604	basement membrane	0.0105542
		Description	p.adjust
MF	GO:0008061	chitin binding	1.53328e-10
	GO:0097367	carbohydrate derivative binding	8.44662e-07
	GO:0004568	chitinase activity	1.01343e-05
	GO:0008010	structural constituent of chitin-based larval cuticle	3.46217e-05
	GO:0004553	hydrolase activity, hydrolyzing O-glycosyl compounds	0.000257128
	GO:0019213	deacetylase activity	0.000518496
	GO:0016810	hydrolase activity, acting on carbon-nitrogen (but not peptide) bonds	0.000839435
	GO:0004497	monooxygenase activity	0.0396281
		Description	p.adjust
	ko00350	Tyrosine metabolism	9.47474e-06
	ko00643	Styrene degradation	0.000551935
	ko00790	Folate biosynthesis	0.00327623
	ko00360	Phenylalanine metabolism	0.00327623
	ko00981	Insect hormone biosynthesis	0.0482782
	ko00520	Amino sugar and nucleotide sugar metabolism	0.0482782
	ko04974	Protein digestion and absorption	0.0482782

### Sheet: GEP_6
		Description	p.adjust
BP	GO:0032787	monocarboxylic acid metabolic process	5.23e-18
	GO:0006631	fatty acid metabolic process	6.81e-15
	GO:0019752	carboxylic acid metabolic process	2.91e-14
	GO:0044255	cellular lipid metabolic process	1.39e-13
	GO:0044242	cellular lipid catabolic process	1.04e-10
	GO:0008610	lipid biosynthetic process	1.24e-07
	GO:0009150	purine ribonucleotide metabolic process	3.04e-07
	GO:0033866	nucleoside bisphosphate biosynthetic process	3.91e-07
	GO:0019395	fatty acid oxidation	4.62e-07
	GO:0009152	purine ribonucleotide biosynthetic process	3.02e-06
	GO:0035384	thioester biosynthetic process	3.02e-06
	GO:0006641	triglyceride metabolic process	3.37e-06
	GO:0006635	fatty acid beta-oxidation	3.58e-06
	GO:0044282	small molecule catabolic process	1.39e-05
	GO:0015980	energy derivation by oxidation of organic compounds	3.31e-05
	GO:0046949	fatty-acyl-CoA biosynthetic process	5.49e-05
	GO:0016053	organic acid biosynthetic process	0.000140436
	GO:0072330	monocarboxylic acid biosynthetic process	0.000181395
	GO:0009060	aerobic respiration	0.000427518
	GO:0006633	fatty acid biosynthetic process	0.000427518
	GO:0046034	ATP metabolic process	0.000498155
	GO:0006090	pyruvate metabolic process	0.000507302
	GO:0006714	sesquiterpenoid metabolic process	0.000607984
	GO:0006718	juvenile hormone biosynthetic process	0.000992242
	GO:0042446	hormone biosynthetic process	0.00168983
	GO:0042445	hormone metabolic process	0.00280868
	GO:0009126	purine nucleoside monophosphate metabolic process	0.00408533
	GO:0006119	oxidative phosphorylation	0.00625922
	GO:0019432	triglyceride biosynthetic process	0.00809134
	GO:0005975	carbohydrate metabolic process	0.00943894
	GO:0006122	mitochondrial electron transport, ubiquinol to cytochrome c	0.0153026
	GO:0008643	carbohydrate transport	0.017243
		Description	p.adjust
CC	GO:0005759	mitochondrial matrix	0.000107213
	GO:1990204	oxidoreductase complex	0.00305014
	GO:0005777	peroxisome	0.0264769
		Description	p.adjust
MF	GO:0016878	acid-thiol ligase activity	2.76864e-06
	GO:0015645	fatty acid ligase activity	1.84807e-05
	GO:0016874	ligase activity	7.73216e-05
	GO:0004467	long-chain fatty acid-CoA ligase activity	9.62521e-05
	GO:0016491	oxidoreductase activity	0.000862909
	GO:0009055	electron transfer activity	0.000933501
	GO:0019010	farnesoic acid O-methyltransferase activity	0.0236683
	GO:0015144	carbohydrate transmembrane transporter activity	0.0269765
	GO:0016836	hydro-lyase activity	0.0325738
		Description	p.adjust
KEGG	ko00071	Fatty acid degradation	1.18599e-07
	ko00062	Fatty acid elongation	1.40356e-05
	ko00280	Valine, leucine and isoleucine degradation	2.00861e-05
	ko00940	Phenylpropanoid biosynthesis	8.1914e-05
	ko00981	Insect hormone biosynthesis	0.000112831
	ko00130	Ubiquinone and other terpenoid-quinone biosynthesis	0.000363302
	ko00930	Caprolactam degradation	0.000509414
	ko00020	Citrate cycle (TCA cycle)	0.00147121
	ko00620	Pyruvate metabolism	0.00147121
	ko04936	Alcoholic liver disease	0.00181154
	ko00380	Tryptophan metabolism	0.0140661
	ko00720	Other carbon fixation pathways	0.0140661
	ko00590	Arachidonic acid metabolism	0.0226121
	ko00770	Pantothenate and CoA biosynthesis	0.0390166
	ko00010	Glycolysis / Gluconeogenesis	0.0400541
	ko00254	Aflatoxin biosynthesis	0.0452112
	ko00650	Butanoate metabolism	0.0452112
	ko00310	Lysine degradation	0.0464661
	ko04066	HIF-1 signaling pathway	0.0464661
